# Accelerating Ligand Discovery for Insect Odorant Receptors

**DOI:** 10.1101/2024.09.12.612620

**Authors:** Arthur Comte, Maxence Lalis, Ludvine Brajon, Riccardo Moracci, Nicolas Montagné, Jérémie Topin, Emmanuelle Jacquin Joly, Sébastien Fiorucci

## Abstract

Odorant receptors (ORs) are main actors of the insects peripheral olfactory system, making them prime targets for pest control through olfactory disruption. Traditional methods employed in the context of chemical ecology for identifying OR ligands rely on analyzing compounds present in the insect’s environment or screening molecules with structures similar to known ligands. However, these approaches can be time-consuming and constrained by the limited chemical space they explore. Recent advances in OR structural understanding, coupled with scientific breakthroughs in protein structure prediction, have facilitated the application of structure-based virtual screening (SBVS) techniques for accelerated ligand discovery. Here, we report the first successful application of SBVS to insect ORs. We developed a unique workflow that combines molecular docking predictions, *in vivo* validation and behavioral assays to identify new behaviorally active volatiles for non-pheromonal receptors. This work serves as a proof of concept, laying the groundwork for future studies and highlighting the need for improved computational approaches. Finally, we propose a simple model for predicting receptor response spectra based on the hypothesis that the binding pocket properties partially encode this information, as suggested by our results on *Spodoptera littoralis* ORs.
