## Supplementary Table1 for "Accelerating Ligand Discovery for Insect Odorant Receptors"

### Sheet: Feuil1
IUPAC name	Isomeric SMILES	InChlKey	Number given for experiments
1-(3-methylpyridin-4-yl)ethanone	CC1=C(C=CN=C1)C(=O)C	MWTAIRKNMHLZBS-UHFFFAOYSA-N	1	Predicted agonist for SlitOR25
1-benzofuran-5-carboxylic acid	C1=CC2=C(C=CO2)C=C1C(=O)O	GTWXSZIQNTUNKR-UHFFFAOYSA-N	2	Predicted agonist for SlitOR25
1-chloro-2-phenylbenzene	C1=CC=C(C=C1)C2=CC=CC=C2Cl	LAXBNTIAOJWAOP-UHFFFAOYSA-N	3	Predicted agonist for SlitOR25
1-ethenyl-4-methoxybenzene	COC1=CC=C(C=C1)C=C	UAJRSHJHFRVGMG-UHFFFAOYSA-N	4	Predicted agonist for SlitOR25
1-ethyl-4-methoxybenzene	CCC1=CC=C(C=C1)OC	HDNRAPAFJLXKBV-UHFFFAOYSA-N	5	Predicted agonist for SlitOR25 and SlitOR31
2-acetyl-4-methylcyclopent-4-ene-1,3-dione	CC1=CC(=O)C(C1=O)C(=O)C	MTOQDDYJTBUKCK-UHFFFAOYSA-N	6	Predicted agonist for SlitOR25
2-ethoxy-1,3-dimethylbenzene	CCOC1=C(C=CC=C1C)C	HCEKYXXNVJXAIF-UHFFFAOYSA-N	7	Predicted agonist for SlitOR25
2-methoxy-1,3-dimethylbenzene	CC1=C(C(=CC=C1)C)OC	GFNZJAUVJCGWLW-UHFFFAOYSA-N	8	Predicted agonist for SlitOR25
2-methylnaphthalen-1-ol	CC1=C(C2=CC=CC=C2C=C1)O	SRJCJJKWVSSELL-UHFFFAOYSA-N	9	Predicted agonist for SlitOR25
3-(3,4-dihydroxyphenyl)propanoic acid	C1=CC(=C(C=C1CCC(=O)O)O)O	DZAUWHJDUNRCTF-UHFFFAOYSA-N	10	Predicted agonist for SlitOR25 and experimentally confirmed
3,4-dihydroxy-2-methylbenzaldehyde	CC1=C(C=CC(=C1O)O)C=O	OSYMDNUEVGSSKZ-UHFFFAOYSA-N	11	Predicted agonist for SlitOR25
4-benzylpyridine	C1=CC=C(C=C1)CC2=CC=NC=C2	DBOLXXRVIFGDTI-UHFFFAOYSA-N	12	Predicted agonist for SlitOR25
4-bromo-3-fluorobenzoic acid	C1=CC(=C(C=C1C(=O)O)F)Br	RMYOGXPGIDWJLU-UHFFFAOYSA-N	13	Predicted agonist for SlitOR25
4-iodo-2,6-dimethylaniline	CC1=CC(=CC(=C1N)C)I	BJJSUOOEBCCLNY-UHFFFAOYSA-N	14	Predicted agonist for SlitOR25
6-methylchromen-2-one	CC1=CC2=C(C=C1)OC(=O)C=C2	FXFYOPQLGGEACP-UHFFFAOYSA-N	15	Predicted agonist for SlitOR25
benzyl formate	C1=CC=C(C=C1)COC=O	UYWQUFXKFGHYNT-UHFFFAOYSA-N	16	Predicted agonist for SlitOR25 and experimentally confirmed
biphenylene	C1=CC2=C3C=CC=CC3=C2C=C1	IFVTZJHWGZSXFD-UHFFFAOYSA-N	17	Predicted agonist for SlitOR25
methyl oct-2-enoate	CCCCCC=CC(=O)OC	CJBQSBZJDJHMLF-UHFFFAOYSA-N	18	Predicted agonist for SlitOR25
N,2,6-trimethylaniline	CC1=C(C(=CC=C1)C)NC	NLGKRVNANIZGNI-UHFFFAOYSA	19	Predicted agonist for SlitOR25
2-(1,3-benzodioxol-5-yl)ethanol	C1OC2=C(O1)C=C(C=C2)CCO	JADSGOFBFPTCHG-UHFFFAOYSA-N	20	Predicted agonist for SlitOR31
2-(4-bromophenyl)acetic acid	C1=CC(=CC=C1CC(=O)O)Br	QOWSWEBLNVACCL-UHFFFAOYSA-N	21	Predicted agonist for SlitOR31
2-hydroxyethyl 2-methylprop-2-enoate	CC(=C)C(=O)OCCO	WOBHKFSMXKNTIM-UHFFFAOYSA-N	22	Predicted agonist for SlitOR31
2-methoxy-4-propylphenol	CCCC1=CC(=C(C=C1)O)OC	PXIKRTCSSLJURC-UHFFFAOYSA-N	23	Predicted agonist for SlitOR31 and experimentally confirmed
6-oxopyran-3-carboxylic acid	C1=CC(=O)OC=C1C(=O)O	ORGPJDKNYMVLFL-UHFFFAOYSA-N	24	Predicted agonist for SlitOR31
2-methyl-3-phenylpropanoic acid	CC(CC1=CC=CC=C1)C(=O)O	MCIIDRLDHRQKPH-UHFFFAOYSA-N	25	Predicted agonist for SlitOR31
2-phenoxyacetamide	C1=CC=C(C=C1)OCC(=O)N	AOPRXJXHLWYPQR-UHFFFAOYSA-N	26	Predicted agonist for SlitOR31
4-(2-aminoethyl)-2-methoxyphenol	COC1=C(C=CC(=C1)CCN)O	DIVQKHQLANKJQO-UHFFFAOYSA-N	27	Predicted agonist for SlitOR31
4-bromo-N-hydroxybenzamide	C1=CC(=CC=C1C(=O)NO)Br	VESPFSJNQMGUCQ-UHFFFAOYSA-N	28	Predicted agonist for SlitOR31
heptanedioic acid	C(CCC(=O)O)CCC(=O)O	WLJVNTCWHIRURA-UHFFFAOYSA-N	29	Predicted agonist for SlitOR31
N-(4-aminobutyl)acetamide	CC(=O)NCCCCN	KLZGKIDSEJWEDW-UHFFFAOYSA-N	30	Predicted agonist for SlitOR31
N,N-dimethylaniline	CN(C)C1=CC=CC=C1	JLTDJTHDQAWBAV-UHFFFAOYSA-N	31	Predicted agonist for SlitOR31
quinoline-3-carbonitrile	C1=CC=C2C(=C1)C=C(C=N2)C#N	QZZYYBQGTSGDPP-UHFFFAOYSA-N	32	Predicted agonist for SlitOR31
4-(2-hydroxyethyl)-2-methoxyphenol	COC1=C(C=CC(=C1)CCO)O	XHUBSJRBOQIZNI-UHFFFAOYSA-N	33	Predicted agonist for SlitOR31
4-ethyl-2-methoxyphenol	CCC1=CC(=C(C=C1)O)OC	CHWNEIVBYREQRF-UHFFFAOYSA-N	34	Predicted agonist for SlitOR31
S-methyl benzenecarbothioate	CSC(=O)C1=CC=CC=C1	RQVWTMCUTHKGCM-UHFFFAOYSA-N	35	Predicted agonist for SlitOR31
3-(6-bromoindol-1-yl)-N-(1H-indol-5-yl)propanamide	C1=CC(=CC2=C1C=CN2CCC(=O)NC3=CC4=C(C=C3)NC=C4)Br	QJJSOPFVEVTLIO-UHFFFAOYSA-N	36	Potential non-agonist for SlitOR25 and SlitOR31
3-[2-(3,4-dihydroxyphenyl)ethyl]-5H-pyrimido[5,4-b]indol-4-one	C1=CC=C2C(=C1)C3=C(N2)C(=O)N(C=N3)CCC4=CC(=C(C=C4)O)O	VXJNULUPQVTDIN-UHFFFAOYSA-N	37	Potential non-agonist for SlitOR25 and SlitOR31
N-(furan-2-ylmethyl)-2-[4-(3-methylbutyl)-2-propan-2-yloxan-4-yl]ethanamine	CC(C)CCC1(CCOC(C1)C(C)C)CCNCC2=CC=CO2	OWNGTDCHVSMLEV-UHFFFAOYSA-N	38	Potential non-agonist for SlitOR25 and SlitOR31
N-[(4-methoxy-6-methyl-7,8-dihydro-5H-[1,3]dioxolo[4,5-g]isoquinolin-9-yl)methyl]acetamide	CC(=O)NCC1=C2C(=C(C3=C1CCN(C3)C)OC)OCO2	ABHFDSKXRLSXPW-UHFFFAOYSA-N	39	Potential non-agonist for SlitOR25 and SlitOR31
N-benzyl-1,3,4,5-tetrahydropyrido[4,3-b]indole-2-carbothioamide	C1CN(CC2=C1NC3=CC=CC=C23)C(=S)NCC4=CC=CC=C4	ZUMZUPIPEDPCJM-UHFFFAOYSA-N	40	Potential non-agonist for SlitOR25 and SlitOR31
1-bromo-4-fluorobenzene	C1=CC(=CC=C1F)Br	AITNMTXHTIIIBB-UHFFFAOYSA-N	41	Suspected decoys for SlitOR25 and SlitOR31
2-methylthiophene	CC1=CC=CS1	XQQBUAPQHNYYRS-UHFFFAOYSA-N	42	Suspected decoys for SlitOR25 and SlitOR31
3-methylpentane	CCC(C)CC	PFEOZHBOMNWTJB-UHFFFAOYSA-N	43	Suspected decoys for SlitOR25 and SlitOR31
hexan-1-ol	CCCCCCO	ZSIAUFGUXNUGDI-UHFFFAOYSA-N	44	Ligand of SlitOR25 discovered in the studies by Fouchier et al. (2017)
(E)-hex-2-enal	CCC/C=C/C=O	MBDOYVRWFFCFHM-SNAWJCMRSA-N	45	Ligand of SlitOR25 discovered in the studies by Fouchier et al. (2017)
(Z)-hex-3-en-1-ol	CC/C=C\CCO	UFLHIIWVXFIJGU-ARJAWSKDSA-N	46	Ligand of SlitOR25 discovered in the studies by Fouchier et al. (2017)
1-phenylethanone	CC(=O)C1=CC=CC=C1	KWOLFJPFCHCOCG-UHFFFAOYSA-N	47	Ligand of SlitOR25 discovered in the studies by Fouchier et al. (2017)
2,3-dihydroinden-1-one	C1CC(=O)C2=CC=CC=C21	QNXSIUBBGPHDDE-UHFFFAOYSA-N	48	Ligand of SlitOR25 discovered in the studies by Fouchier et al. (2017)
2-phenylacetaldehyde	C1=CC=C(C=C1)CC=O	DTUQWGWMVIHBKE-UHFFFAOYSA-N	49	Ligand of SlitOR25 discovered in the studies by Fouchier et al. (2017)
benzaldehyde	C1=CC=C(C=C1)C=O	HUMNYLRZRPPJDN-UHFFFAOYSA-N	50	Ligand of SlitOR25 discovered in the studies by Fouchier et al. (2017)
heptan-1-ol	CCCCCCCO	BBMCTIGTTCKYKF-UHFFFAOYSA-N	51	Ligand of SlitOR25 discovered in the studies by Fouchier et al. (2017)
phenylmethanol	C1=CC=C(C=C1)CO	WVDDGKGOMKODPV-UHFFFAOYSA-N	52	Ligand of SlitOR25 discovered in the studies by Fouchier et al. (2017)
(E)-hex-3-en-1-ol	CC/C=C/CCO	UFLHIIWVXFIJGU-ONEGZZNKSA-N	53	Ligand of SlitOR25 discovered in the studies by Caballero-Vidal et al. (2021)
(Z)-hex-2-en-1-ol	CCC/C=C\CO	ZCHHRLHTBGRGOT-PLNGDYQASA-N	54	Ligand of SlitOR25 discovered in the studies by Caballero-Vidal et al. (2021)
1-methoxy-4-methylbenzene	CC1=CC=C(C=C1)OC	CHLICZRVGGXEOD-UHFFFAOYSA-N	55	Ligand of SlitOR25 discovered in the studies by Caballero-Vidal et al. (2021)
2-methylbutyl acetate	CCC(C)COC(=O)C	XHIUFYZDQBSEMF-UHFFFAOYSA-N	56	Ligand of SlitOR25 discovered in the studies by Caballero-Vidal et al. (2021)
2-phenylacetonitrile	C1=CC=C(C=C1)CC#N	SUSQOBVLVYHIEX-UHFFFAOYSA-N	57	Ligand of SlitOR25 discovered in the studies by Caballero-Vidal et al. (2021)
2-phenylethanol	C1=CC=C(C=C1)CCO	WRMNZCZEMHIOCP-UHFFFAOYSA-N	58	Ligand of SlitOR25 discovered in the studies by Caballero-Vidal et al. (2021)
4-ethylphenol	CCC1=CC=C(C=C1)O	HXDOZKJGKXYMEW-UHFFFAOYSA-N	59	Ligand of SlitOR25 discovered in the studies by Caballero-Vidal et al. (2021)
anisole	COC1=CC=CC=C1	RDOXTESZEPMUJZ-UHFFFAOYSA-N	60	Ligand of SlitOR25 discovered in the studies by Caballero-Vidal et al. (2021)
ethyl pentanoate	CCCCC(=O)OCC	ICMAFTSLXCXHRK-UHFFFAOYSA-N	61	Ligand of SlitOR25 discovered in the studies by Caballero-Vidal et al. (2021)
ethylbenzene	CCC1=CC=CC=C1	YNQLUTRBYVCPMQ-UHFFFAOYSA-N	62	Ligand of SlitOR25 discovered in the studies by Caballero-Vidal et al. (2021)
heptan-2-ol	CCCCCC(C)O	CETWDUZRCINIHU-UHFFFAOYSA-N	63	Ligand of SlitOR25 discovered in the studies by Caballero-Vidal et al. (2021)
heptan-2-one	CCCCCC(=O)C	CATSNJVOTSVZJV-UHFFFAOYSA-N	64	Ligand of SlitOR25 discovered in the studies by Caballero-Vidal et al. (2021)
heptan-3-one	CCCCC(=O)CC	NGAZZOYFWWSOGK-UHFFFAOYSA-N	65	Ligand of SlitOR25 discovered in the studies by Caballero-Vidal et al. (2021)
heptanal	CCCCCCC=O	FXHGMKSSBGDXIY-UHFFFAOYSA-N	66	Ligand of SlitOR25 discovered in the studies by Caballero-Vidal et al. (2021)
hex-1-en-3-ol	CCCC(C=C)O	BVOSSZSHBZQJOI-UHFFFAOYSA-N	67	Ligand of SlitOR25 discovered in the studies by Caballero-Vidal et al. (2021)
hexan-2-ol	CCCCC(C)O	QNVRIHYSUZMSGM-UHFFFAOYSA-N	68	Ligand of SlitOR25 discovered in the studies by Caballero-Vidal et al. (2021)
hexan-2-one	CCCCC(=O)C	QQZOPKMRPOGIEB-UHFFFAOYSA-N	69	Ligand of SlitOR25 discovered in the studies by Caballero-Vidal et al. (2021)
hexan-3-one	CCCC(=O)CC	PFCHFHIRKBAQGU-UHFFFAOYSA-N	70	Ligand of SlitOR25 discovered in the studies by Caballero-Vidal et al. (2021)
hexanal	CCCCCC=O	JARKCYVAAOWBJS-UHFFFAOYSA-N	71	Ligand of SlitOR25 discovered in the studies by Caballero-Vidal et al. (2021)
pentan-1-ol	CCCCCO	AMQJEAYHLZJPGS-UHFFFAOYSA-N	72	Ligand of SlitOR25 discovered in the studies by Caballero-Vidal et al. (2021)
propyl butanoate	CCCC(=O)OCCC	HUAZGNHGCJGYNP-UHFFFAOYSA-N	73	Ligand of SlitOR25 discovered in the studies by Caballero-Vidal et al. (2021)
propyl propanoate	CCCOC(=O)CC	MCSINKKTEDDPNK-UHFFFAOYSA-N	74	Ligand of SlitOR25 discovered in the studies by Caballero-Vidal et al. (2021)
2-methoxy-4-prop-2-enylphenol	COC1=C(C=CC(=C1)CC=C)O	RRAFCDWBNXTKKO-UHFFFAOYSA-N	75	Ligand of SlitOR31 discovered in the studies by Fouchier et al. (2017)
(1E,4E,8E)-2,6,6,9-tetramethylcycloundeca-1,4,8-triene	C/C/1=C\CC(/C=C/C/C(=C/CC1)/C)(C)C	FAMPSKZZVDUYOS-HRGUGZIWSA-N	76	Non-agonist of SlitOR25 and SlitOR31 tested in the studies by Fouchier et al. (2017)
(1R,4E,9S)-4,11,11-trimethyl-8-methylidenebicyclo[7.2.0]undec-4-ene	C/C/1=C\CCC(=C)[C@H]2CC([C@@H]2CC1)(C)C	NPNUFJAVOOONJE-GFUGXAQUSA-N	77	Non-agonist of SlitOR25 and SlitOR31 tested in the studies by Fouchier et al. (2017)
(2E)-3,7-dimethylocta-2,6-dien-1-ol	CC(=CCC/C(=C/CO)/C)C	GLZPCOQZEFWAFX-JXMROGBWSA-N	78	Non-agonist of SlitOR25 and SlitOR31 tested in the studies by Fouchier et al. (2017)
(2E,6E)-3,7,11-trimethyldodeca-2,6,10-trien-1-ol	CC(=CCC/C(=C/CC/C(=C/CO)/C)/C)C	CRDAMVZIKSXKFV-YFVJMOTDSA-N	79	Non-agonist of SlitOR25 and SlitOR31 tested in the studies by Fouchier et al. (2017)
(3E)-3,7-dimethylocta-1,3,6-triene	CC(=CC/C=C(\C)/C=C)C	IHPKGUQCSIINRJ-CSKARUKUSA-N	80	Non-agonist of SlitOR25 and SlitOR31 tested in the studies by Fouchier et al. (2017)
(3E)-4,8-dimethylnona-1,3,7-triene	CC(=CCC/C(=C/C=C)/C)C	LUKZREJJLWEWQM-YRNVUSSQSA-N	81	Non-agonist of SlitOR25 and SlitOR31 tested in the studies by Fouchier et al. (2017)
(3E,6E)-3,7,11-trimethyldodeca-1,3,6,10-tetraene	CC(=CCC/C(=C/C/C=C(\C)/C=C)/C)C	CXENHBSYCFFKJS-VDQVFBMKSA-N	82	Non-agonist of SlitOR25 and SlitOR31 tested in the studies by Fouchier et al. (2017)
(3E,7E)-4,8,12-trimethyltrideca-1,3,7,11-tetraene	CC(=CCC/C(=C/CC/C(=C/C=C)/C)/C)C	CWLVBFJCJXHUCF-RNPYNJAESA-N	83	Non-agonist of SlitOR25 and SlitOR31 tested in the studies by Fouchier et al. (2017)
(6E)-3,7,11-trimethyldodeca-1,6,10-trien-3-ol	CC(=CCC/C(=C/CCC(C)(C=C)O)/C)C	FQTLCLSUCSAZDY-SDNWHVSQSA-N	84	Non-agonist of SlitOR25 and SlitOR31 tested in the studies by Fouchier et al. (2017)
(E)-3,7,11,15-tetramethylhexadec-2-en-1-ol	CC(C)CCCC(C)CCCC(C)CCC/C(=C/CO)/C	BOTWFXYSPFMFNR-HMMYKYKNSA-N	85	Non-agonist of SlitOR25 and SlitOR31 tested in the studies by Fouchier et al. (2017)
(E)-hex-2-en-1-ol	CCC/C=C/CO	ZCHHRLHTBGRGOT-SNAWJCMRSA-N	86	Non-agonist of SlitOR25 and SlitOR31 tested in the studies by Fouchier et al. (2017)
(Z)-tetradec-9-en-1-ol	CCCC/C=C\CCCCCCCCO	GSAAJQNJNPBBSX-WAYWQWQTSA-N	87	Non-agonist of SlitOR25 and SlitOR31 tested in the studies by Fouchier et al. (2017)
[(9Z,11E)-tetradeca-9,11-dienyl] acetate	CC/C=C/C=C\CCCCCCCCOC(=O)C	RFEQLTBBKNKGGJ-DEQVHDEQSA-N	88	Non-agonist of SlitOR25 and SlitOR31 tested in the studies by Fouchier et al. (2017)
[(9Z,12E)-tetradeca-9,12-dienyl] acetate	C/C=C/C/C=C\CCCCCCCCOC(=O)C	ZZGJZGSVLNSDPG-FDTUMDBZSA-N	89	Non-agonist of SlitOR25 and SlitOR31 tested in the studies by Fouchier et al. (2017)
[(E)-tetradec-11-enyl] acetate	CC/C=C/CCCCCCCCCCOC(=O)C	YJINQJFQLQIYHX-SNAWJCMRSA-N	90	Non-agonist of SlitOR25 and SlitOR31 tested in the studies by Fouchier et al. (2017)
[(Z)-dodec-7-enyl] acetate	CCCC/C=C\CCCCCCOC(=O)C	MUZGQHWTRUVFLG-SREVYHEPSA-N	91	Non-agonist of SlitOR25 and SlitOR31 tested in the studies by Fouchier et al. (2017)
[(Z)-hex-3-enyl] acetate	CC/C=C\CCOC(=O)C	NPFVOOAXDOBMCE-PLNGDYQASA-N	92	Non-agonist of SlitOR25 and SlitOR31 tested in the studies by Fouchier et al. (2017)
[(Z)-tetradec-11-enyl] acetate	CC/C=C\CCCCCCCCCCOC(=O)C	YJINQJFQLQIYHX-PLNGDYQASA-N	93	Non-agonist of SlitOR25 and SlitOR31 tested in the studies by Fouchier et al. (2017)
[(Z)-tetradec-9-enyl] acetate	CCCC/C=C\CCCCCCCCOC(=O)C	XXPBOEBNDHAAQH-SREVYHEPSA-N	94	Non-agonist of SlitOR25 and SlitOR31 tested in the studies by Fouchier et al. (2017)
1,3-dimethyl-8-propan-2-yltricyclo[4.4.0.02,7]dec-3-ene	CC1=CCC2C3C1C2(CCC3C(C)C)C	VLXDPFLIRFYIME-UHFFFAOYSA-N	95	Non-agonist of SlitOR25 and SlitOR31 tested in the studies by Fouchier et al. (2017)
1H-indole	C1=CC=C2C(=C1)C=CN2	SIKJAQJRHWYJAI-UHFFFAOYSA-N	96	Non-agonist of SlitOR25 and SlitOR31 tested in the studies by Fouchier et al. (2017)
1-methoxy-4-prop-2-enylbenzene	COC1=CC=C(C=C1)CC=C	ZFMSMUAANRJZFM-UHFFFAOYSA-N	97	Non-agonist of SlitOR25 and SlitOR31 tested in the studies by Fouchier et al. (2017)
2,6,6-trimethylbicyclo[3.1.1]hept-2-ene	CC1=CCC2CC1C2(C)C	GRWFGVWFFZKLTI-UHFFFAOYSA-N	98	Non-agonist of SlitOR25 and SlitOR31 tested in the studies by Fouchier et al. (2017)
2-methyl-5-propan-2-ylphenol	CC1=C(C=C(C=C1)C(C)C)O	RECUKUPTGUEGMW-UHFFFAOYSA-N	99	Non-agonist of SlitOR25 and SlitOR31 tested in the studies by Fouchier et al. (2017)
3,7,7-trimethylbicyclo[4.1.0]hept-3-ene	CC1=CCC2C(C1)C2(C)C	BQOFWKZOCNGFEC-UHFFFAOYSA-N	100	Non-agonist of SlitOR25 and SlitOR31 tested in the studies by Fouchier et al. (2017)
3,7-dimethylocta-1,6-dien-3-ol	CC(=CCCC(C)(C=C)O)C	CDOSHBSSFJOMGT-UHFFFAOYSA-N	101	Non-agonist of SlitOR25 and SlitOR31 tested in the studies by Fouchier et al. (2017)
3-methyl-2-[(Z)-pent-2-enyl]cyclopent-2-en-1-one	CC/C=C\CC1=C(CCC1=O)C	XMLSXPIVAXONDL-PLNGDYQASA-N	102	Non-agonist of SlitOR25 and SlitOR31 tested in the studies by Fouchier et al. (2017)
5-methyl-2-propan-2-ylphenol	CC1=CC(=C(C=C1)C(C)C)O	MGSRCZKZVOBKFT-UHFFFAOYSA-N	103	Non-agonist of SlitOR25 and SlitOR31 tested in the studies by Fouchier et al. (2017)
6,6-dimethyl-2-methylidenebicyclo[3.1.1]heptane	CC1(C2CCC(=C)C1C2)C	WTARULDDTDQWMU-UHFFFAOYSA-N	104	Non-agonist of SlitOR25 and SlitOR31 tested in the studies by Fouchier et al. (2017)
6-methylhept-5-en-2-one	CC(=CCCC(=O)C)C	UHEPJGULSIKKTP-UHFFFAOYSA-N	105	Non-agonist of SlitOR25 and SlitOR31 tested in the studies by Fouchier et al. (2017)
7-methyl-3-methylideneocta-1,6-diene	CC(=CCCC(=C)C=C)C	UAHWPYUMFXYFJY-UHFFFAOYSA-N	106	Non-agonist of SlitOR25 and SlitOR31 tested in the studies by Fouchier et al. (2017)
Decanal	CCCCCCCCCC=O	KSMVZQYAVGTKIV-UHFFFAOYSA-N	107	Non-agonist of SlitOR25 and SlitOR31 tested in the studies by Fouchier et al. (2017)
Ethyl (2E,4Z)-deca-2,4-dienoate	CCCCC/C=C\C=C\C(=O)OCC	OPCRGEVPIBLWAY-QNRZBPGKSA-N	108	Non-agonist of SlitOR25 and SlitOR31 tested in the studies by Fouchier et al. (2017)
Methoxymethylbenzene	COCC1=CC=CC=C1	GQKZBCPTCWJTAS-UHFFFAOYSA-N	109	Non-agonist of SlitOR25 and SlitOR31 tested in the studies by Fouchier et al. (2017)
Methyl 2-[(1R,2R)-3-oxo-2-[(Z)-pent-2-enyl]cyclopentyl]acetate	CC/C=C\C[C@@H]1[C@H](CCC1=O)CC(=O)OC	GEWDNTWNSAZUDX-WQMVXFAESA-N	110	Non-agonist of SlitOR25 and SlitOR31 tested in the studies by Fouchier et al. (2017)
Methyl 2-hydroxybenzoate	COC(=O)C1=CC=CC=C1O	OSWPMRLSEDHDFF-UHFFFAOYSA-N	111	Non-agonist of SlitOR25 and SlitOR31 tested in the studies by Fouchier et al. (2017)
Methyl benzoate	COC(=O)C1=CC=CC=C1	QPJVMBTYPHYUOC-UHFFFAOYSA-N	112	Non-agonist of SlitOR25 and SlitOR31 tested in the studies by Fouchier et al. (2017)
Nonan-1-ol	CCCCCCCCCO	ZWRUINPWMLAQRD-UHFFFAOYSA-N	113	Non-agonist of SlitOR25 and SlitOR31 tested in the studies by Fouchier et al. (2017)
Nonanal	CCCCCCCCC=O	GYHFUZHODSMOHU-UHFFFAOYSA-N	114	Non-agonist of SlitOR25 and SlitOR31 tested in the studies by Fouchier et al. (2017)
Octan-1-ol	CCCCCCCCO	KBPLFHHGFOOTCA-UHFFFAOYSA-N	115	Non-agonist of SlitOR25 and SlitOR31 tested in the studies by Fouchier et al. (2017)
Tetradecyl acetate	CCCCCCCCCCCCCCOC(=O)C	IOUUIFSIQMVYKP-UHFFFAOYSA-N	116	Non-agonist of SlitOR25 and SlitOR31 tested in the studies by Fouchier et al. (2017)
